# Rho GTPases signaling mediates aggressiveness and differentiation in neuroblastoma tumors

**DOI:** 10.1101/2024.11.20.624451

**Authors:** María A. Gómez-Muñoz, Mónica Ojeda-Puertas, Luis Luna-Ramírez, Aida Amador-Álvarez, Ismael Rodríguez-Prieto, Juan Antonio Cordero Varela, Ricardo Pardal, Francisco M. Vega

**Author notes:** **Correspondence:** Dr Francisco M Vega, Department of Cell Biology, Faculty of Biology, Universidad de Sevilla. Avda. Reina Mercedes 6, Sevilla 41012, Spain. Dr Ricardo Pardal. Department of Medical Physiology and Biophysics, Universidad de Sevilla. IBiS. Avda. Manuel Siurot s/n, Sevilla 41013, Spain. NYU Grossman School of Medicine. Department of Pathology. Smilow Research Center, 10016, New York, USA.

## Abstract

**Background:** Neuroblastoma (NB) is a pediatric cancer with highly variable outcomes, necessitating improved understanding of the molecular pathways driving its progression. Intratumor cellular heterogeneity related to neural differentiation has emerged as a defining characteristic that can explain its aggressive behavior. Although recurrent driver mutations are not typically observed in these tumors, Rho GTPases signaling genes have been identified as one of the most frequently mutated in aggressive NB cases. Rho GTPases are key regulators of cell morphology, migration, and differentiation, yet their role in NB remains underexplored. This study aims to comprehensively evaluate the expression and clinical significance of Rho GTPase signaling networks in NB tumors.

**Methods:** We analyzed the expression profiles of Rho GTPases, their regulators, and effectors, across multiple NB patient cohorts. Gene expression correlations with clinical parameters were assessed, and bioinformatics analyses were employed to identify gene expression patterns and interactions in tumors. Functional studies were performed in NB cell lines and in vivo models to validate the role of key Rho GTPases, including Cdc42, in NB progression and differentiation.

**Results:** Our analysis revealed widespread dysregulation of Rho GTPase signaling in NB tumors. Specific GTPases, such as *RHOA* or *RHOV*, were upregulated in advanced disease stages, while others, including *RHOB*, *RHOU* and *CDC42*, were downregulated and associated with poor prognosis. A minimal Rho-related gene signature was identified as a strong predictor of NB patient survival. Functional validation highlighted Cdc42 as a key regulator of NB differentiation, where its downregulation was necessary for maintaining the malignant, undifferentiated phenotype of NB cells. We also identified *ARHGAP31*/CdGAP as a critical regulator of Cdc42 in NB progenitor cells, suggesting a mechanism for Cdc42 suppression in aggressive NB.

**Conclusions:** An important role for Rho GTPase signaling in NB progression is revealed, providing a foundation for further exploration of Rho GTPase-targeted therapies in NB. In particular, Cdc42 signaling intervene in the balance between differentiation and stemness in NB cells, suggesting specific signaling events controlling the identity and plasticity of NB cells.
