## Additional Table S1 for "Rho GTPases signaling mediates aggressiveness and differentiation in neuroblastoma tumors"

### Sheet: Hoja1
Database name on R2	ID	number of samples	Platform
Neuroblastoma Tumor (SEQC)	GSE62564	498	seqcnb1
Neuroblastoma Tumor (TARGET)	dbGAP: phs000467.v17.p7	249	huex10t
Neuroblastoma Tumor (Kocak)	GSE45547	649	ag44kcwolf
Neuroblastoma Tumor (Maris)	GSE3960	101	u95a
Neuroblastoma Tumor (Westermann I)	GSE73517	105	ag44kcwolf
Neuroblastoma Tumor Prim Relapse (Schramm)	GSE65303	18	ag44kcwolf
Neuroblastoma Tumor (Seeger)	GSE3446	117	u133b
Neuroblastoma Tumor (Westermann II)	Not available	579	gencode19
Neuroblastoma public (Versteg)	GSE16476	88	u133p2
Mixed Neuroblastoma (MES-ADRN	GSE90803	8	u133p2
Mixed Neuroblastoma (MES-ADRN-CREST) (Versteg)	GSE90803	34	u133p2
Mixed Neuroblastoma (MES-ADRN-CREST-Exp) (Versteg)	GSE90803	52	u133p2
