## Additional Table S2 for "Rho GTPases signaling mediates aggressiveness and differentiation in neuroblastoma tumors"

### Sheet: Selected genes
SELECTED GENES
RHO GTPases	GAPs	GEFs	GDIs	Effectors
RHOA	AGAP4	ALS2	XIAP	CDC42BPA
RHOB	ARAP1	ARHGEF1	ARHGDIA	CDC42BPB
RHOC	ARAP2	ARHGEF3	ARHGDIB	CDC42BPG
RHOD	ARHGAP1	ARHGEF4	ARHGDIG	CDC42EP1
RHOF	ARHGAP4	ARHGEF6		CDC42EP2
RHOH	ARHGAP6	ARHGEF7		CDC42EP3
CDC42	ARHGAP9	ARHGEF10L		CDC42EP4
RHOJ	ARHGAP10	ARHGEF11		CDC42EP5
RHOQ	ARHGAP11A	ARHGEF12		CDC42SE1
RAC1	ARHGAP12	ARHGEF15		CDC42SE2
RAC2	ARHGAP15	ARHGEF16		LIMK1
RAC3	ARHGAP17	ARHGEF18		LPAR5
RHOG	ARHGAP18	ARHGEF2		LPAR6
RND1	ARHGAP21	ARHGEF25		PAK1
RND2	ARHGAP22	ARHGEF26		PAK2
RND3	ARHGAP23	ARHGEF28		PAK3
RHOU	ARHGAP24	ARHGEF37		PAK4
RHOV	ARHGAP25	ARHGEF38		PAK6
RHOBTB1	ARHGAP26	ARHGEF39		PAK7
	ARHGAP27	ARHGEF40		ROCK1
	ARHGAP28	DOCK1		ROCK2
	ARHGAP30	DOCK2		VAMP3
	ARHGAP31	DOCK3		WAS
	ARHGAP32	DOCK4		WASF1
	ARHGAP33	DOCK6		WASL
	ARHGAP35	DOCK7		WIPF1
	ARHGAP39	DOCK8
	ARHGAP44	DOCK9
	CHN1	DOCK11
	DEPDC1	ECT2
	DEPDC1B	FARP2
	DLC1	FGD1
	FAM13B	FGD2
	GMIP	FGD3
	IQGAP1	FGD5
	IQGAP2	FGD6
	IQGAP3	ITSN1
	MYO9A	ITSN2
	OPHN1	MCF2L
	PIK3R1	OBSCN
	RACGAP1	PARD3B
	RALBP1	PARD6A
	SH3BP1	PARD6B
	SPATA13	PLEKHG1
	SRGAP1	PLEKHG2
	SRGAP2	PLEKHG4B
	SRGAP3	PLEKHG5
	STARD13	PLEKHG6
	STARD8	PREX1
	SYDE1	RAPGEF5
	TAGAP	SOS1
		TIAM1
		TIAM2
		VAV1
		VAV3
