## Additional Table S3 for "Rho GTPases signaling mediates aggressiveness and differentiation in neuroblastoma tumors"

### Sheet: Sheet1
Gene	Forward	Reverse
ARHGAP31	TTCCATACGTTTTGAAGAGC	CCTTAGCCGTTGTATGTTTG
CDC42	TGGATACAAAACTATTTCAGCAATGC	GTAGGATATCAGGAGACATGTTTTACC
RHOA	CAACTATGATTATTAACGATGTCCAACC	TGGTGTGTCAGGTGGGAGTG
RHOC	CCTGCCTCCTCATCGTCTTC	CACCTGCTTGCCGTCCAC
VAMP3	GAGTTAGACGACCGTGCAGA	ATCCCGATTGCCCACATCTTG
